# Integrated ‘omics analysis reveals human milk oligosaccharide biosynthesis programs in human lactocytes

**DOI:** 10.1101/2025.03.17.643803

**Authors:** Sarah Kate Nyquist, Laasya Devi Annepureddy, Kristija Sejane, Annalee Furst, G Devon Trahan, Michael C Rudolph, Alecia Jane Twigger, Lars Bode, Barbara E Engelhardt, Jayne F Martin Carli, Britt Anne Goods

## Abstract

Human milk oligosaccharides (HMOs) are integral to infant health. Yet, their complex biosynthesis pathways in the mammary gland during lactation remain under characterized. To address this knowledge gap, we performed integrated analyses of single-cell RNA-sequencing (scRNA-seq) datasets combined with select HMO concentration measures. We identify differential expression patterns of known HMO synthesis genes in epithelial subsets and nominate several candidate genes that vary with HMO concentration. Additionally, we identify novel gene patterns and transcription factors that may regulate the expression of HMO biosynthesis genes and the cellular pathways supporting HMO production. Finally, we demonstrate that co-expression of HMO synthesis genes and milk fat synthesis genes is limited, suggesting distinct epithelial cell subtypes may be responsible for the production of different milk components. Our study suggests that HMO synthesis may be achieved through cell type specialization within the lactocyte compartment.
