## Supplementary material for "Integrated ‘omics analysis reveals human milk oligosaccharide biosynthesis programs in human lactocytes": Table S1

### Sheet: TableS1 - mean expression per s
	Twigger2022 LC1 mean exp	Twigger2022 LC2 mean exp	Twigger2022 LC1 exp std dev	Twigger2022 LC2 exp std dev	Twigger2022 LC1/LC2 mean log2foldchange	Nyquist2022 LC1 mean exp	Nyquist2022 LC2 mean exp	Nyquist2022 LC1 exp std dev	Nyquist2022 LC2 exp std dev	Nyquist2022 LC1/LC2 mean log2foldchange	Martin-Carli2020 LC1 mean exp	Martin-Carli2020 LC2 mean exp	Martin-Carli2020 LC1 exp std dev	Martin-Carli2020 LC2 exp std dev	Martin-Carli2020 LC1/LC2 mean log2foldchange
FUT1	0.00151453	2.65682e-06	0.00112679	8.40162e-06	6.10047	0.00883583	2.67699e-05	0.023117	0.000118507		0	0	0	0
FUT2	0.16805	0.0507204	0.0567688	0.0297672	1.89471	0.169373	0.0839886	0.0839798	0.0505615	1.18572	0.0763523	0.0662386	0.0675878	0.0147526	-0.135573
FUT3	0.252581	0.031989	0.0661569	0.0146644	3.12419	0.298253	0.088613	0.155576	0.0524177	1.81085	0.199219	0.0335774	0.143638	0.00772819	2.37103
FUT4	0.0084254	0.00167763	0.00306497	0.00119861	2.39215	0.0364215	0.0108582	0.0492275	0.00947445	1.69244	0	0.00303125	0	0.00132121
FUT5	3.72176e-05	5.10791e-06	0.000117692	1.61526e-05		0.00362591	2.12395e-05	0.0196582	0.000163144		0	0	0	0
FUT6	0.158512	0.0379692	0.0356911	0.00727003	2.05002	0.178593	0.136855	0.101695	0.0607711	0.302326	0.0736976	0.0497096	0.0602868	0.000978384	0.274394
FUT7	0.000594547	1.18029e-05	0.00131041	2.48847e-05	1.06924	0.00370133	0.000137028	0.017644	0.000746639		0	0	0	0
FUT8	0.00656242	0.0013555	0.00343583	0.00094137	2.25886	0.0414239	0.0123476	0.107121	0.00880698	1.11026	0.00818791	0.00272426	0.0115794	0.000745701	2.89798
FUT9	0.0014784	7.51009e-05	0.0017951	0.00019941	3.86081	0.0116385	0.00842127	0.0215699	0.00958299	1.11552	0	0	0	0
FUT10	0.0342918	0.00361106	0.00929825	0.00237801	3.66446	0.0642356	0.0263671	0.0478763	0.0147895	1.19159	0.0026469	0.00316129	0.00374328	0.00153584	0.317757
FUT11	0.0575514	0.00374412	0.0175428	0.00198723	4.1349	0.132876	0.0390551	0.0941215	0.0186079	1.74508	0.0204046	0.00427893	0.0191273	0.000330553	1.8383
ST3GAL1	0.0527424	0.00466045	0.0198966	0.00241477	3.57528	0.308869	0.0905288	0.359244	0.0494596	1.54448	0.0470468	0.00737345	0.0257698	0.0012562	2.56699
ST3GAL2	0.00898364	0.000649198	0.00523426	0.000470215	3.95723	0.0312974	0.00241193	0.0579899	0.00578595	2.78596	0.0021143	6.25931e-05	0.00299008	8.852e-05	5.07804
ST3GAL3	0.0178971	0.00445236	0.00654845	0.00187563	2.00715	0.0270599	0.0198523	0.0292161	0.0095453	0.507951	0.0052643	0.00212155	0.00744484	0.001041	1.88141
ST3GAL4	0.0132879	0.00235972	0.00818816	0.00145673	2.50719	0.0272933	0.0034586	0.0619919	0.00458935	2.76887	0.0225657	0.00117165	0.027548	0.000784596	3.46446
ST3GAL5	0.0222286	0.00354019	0.00786754	0.00169372	2.70627	0.0449993	0.0116301	0.0573467	0.0083402	1.60391	0.0030409	0.00149507	0.00430048	0.000184848	1.90337
ST3GAL6	0.015724	0.0009585	0.00896071	0.00119821	4.42942	0.0309179	0.00451391	0.0416658	0.00801264	2.72411	0.00214269	0.00131208	4.98377e-05	0.000254515	0.721075
ST6GAL1	0.0169401	0.00649728	0.0185166	0.0071694	1.65602	0.146434	0.160136	0.1417	0.131446	-0.0488871	0.0318424	0.0236024	0.0101318	0.00481689	0.409726
ST6GAL2	9.9548e-05	1.20367e-05	0.000181775	3.80635e-05	1.09908	0.0127252	0.000142261	0.0482392	0.00109273	4.70328	0	0	0	0
GCNT1	0.197566	0.0363871	0.0527958	0.0153797	2.51691	0.361128	0.217416	0.164563	0.0894502	0.686882	0.0882964	0.038768	0.00024619	0.00121492	1.18784
GCNT2	0.275476	0.0281824	0.0673272	0.013843	3.4763	0.461452	0.214623	0.20075	0.0688445	1.05411	0.166672	0.0361159	0.00687781	0.00711215	2.21981
GCNT3	0.0341649	0.0140436	0.0201428	0.0143109	1.93712	0.139732	0.110159	0.108761	0.0719943	0.353413	0.0148343	0.0462612	0.00710734	0.0231163	-1.63262
GCNT4	0.00194701	3.06341e-05	0.00100168	7.07699e-05	4.40009	0.00631811	1.97757e-05	0.0211604	0.0001519		0	0	0	0
B3GNT2	0.15626	0.00589644	0.0536029	0.00388624	5.13012	0.206965	0.0168537	0.124402	0.0140372	3.73598	0.126204	0.00387716	0.0416061	0.00037569	4.98771
B3GNT3	0.206455	0.0270379	0.0504912	0.0105998	3.0525	0.327636	0.132467	0.161101	0.0564057	1.21418	0.132597	0.0384213	0.0744619	0.00744719	1.67697
B3GNT4	0.00439808	0.000428578	0.00152207	0.000504198	3.43996	0.0385169	0.00798763	0.0581188	0.00760278	2.03133	0	0	0	0
B3GNT5	0.0634605	0.00201763	0.0501949	0.00235471	5.29745	0.14575	0.00357719	0.108703	0.00389261	5.17463	0.0400156	0.000305485	0.0476029	0.000432022	6.91395
B3GNT6	9.70541e-05	0	0.000144751	0		0.00306331	0.000163189	0.0148768	0.000830295	4.06401	0	0	0	0
B3GNT7	0.280422	0.0493873	0.112654	0.0395139	2.87079	0.354905	0.15801	0.187174	0.0935954	1.21813	0.298578	0.0893065	0.170414	0.0080697	1.61598
B3GNT8	0.00914403	0.000499538	0.00571659	0.000432839	4.29524	0.0106194	0.000696711	0.0393073	0.00128179	2.96058	0	0	0	0
B3GNT9	0.0415301	0.0163504	0.0116952	0.00375064	1.32705	0.0818405	0.0875013	0.0563298	0.029605	-0.157192	0.00184147	0.0199101	0.000376159	0.00191589	-3.44644
B3GALT1	8.52397e-06	0	2.69552e-05	0		0.00616537	0.000349444	0.0216135	0.000950534	3.69768	0	0	0	0
B3GALT2	0.000558822	0	0.00066576	0		0.00442904	4.24548e-05	0.0205256	0.000228995		0	0	0	0
B3GALT4	0.16606	0.0383135	0.0318754	0.0143225	2.18534	0.0917394	0.0511838	0.0536121	0.0255993	0.64142	0.0840337	0.0296387	0.0293057	0.00476658	1.46762
B3GALT5	0.0370041	0.0144617	0.0143542	0.00701295	1.41763	0.216602	0.178353	0.296418	0.0826132	-0.294532	0.00671663	0.0105352	0.00357639	0.0021197	-0.744938
B3GALT6	0.120509	0.0311181	0.0397855	0.0144286	2.0215	0.0788632	0.0500419	0.0536444	0.0201808	0.706433	0.0643479	0.0294001	0.0133563	0.0075059	1.13826
B4GALT1	1.0737	1.1932	0.144421	0.187782	-0.146218	1.74684	2.46357	0.601054	0.480519	-0.558468	0.440964	1.30539	0.200807	0.136724	-1.64074
B4GALT2	0.125268	0.0635036	0.044094	0.0343593	1.06235	0.146578	0.141413	0.0717402	0.0484952	0.125954	0.0497121	0.0498984	0.0281097	0.000217014	-0.131043
B4GALT3	0.1662	0.0856783	0.0319911	0.031582	1.01608	0.19708	0.178076	0.115806	0.0481102	0.0397611	0.0768673	0.0701569	0.0517155	0.00812666	-0.0484562
B4GALT4	0.211432	0.0429257	0.0516795	0.0143979	2.32868	0.180546	0.0772655	0.116776	0.0351105	1.1852	0.0348612	0.04393	0.00975594	0.0182634	-0.2972
B4GALT5	0.0754598	0.00428857	0.0255365	0.002605	4.36548	0.25759	0.0853886	0.163951	0.0564903	1.64502	0.0850312	0.00223569	0.0452021	0.00257356	5.92293
B4GALT6	0.0136471	0.00163382	0.00576943	0.000995419	3.20245	0.0298928	0.0107043	0.0387098	0.0083263	1.56095	0.0193814	0.0010372	0.00284946	0.000733043	4.42334
B4GALT7	0.0976793	0.0579222	0.0122306	0.00683949	0.753546	0.056469	0.079134	0.0483099	0.154648	-0.0184013	0.00874676	0.0400124	0.00800512	0.00399019	-2.58149
ST6GALNAC1	0.000250184	0.000265778	0.000249547	0.00024992	0.38747	0.00636037	0.000345166	0.0252916	0.000936936	2.12524	0	0	0	0
ST6GALNAC2	0.00369557	0.00114629	0.00260046	0.000748576	1.48105	0.290611	0.270768	0.162944	0.126902	0.0607136	0.01316	0.0313668	0.0112922	0.0198686	-1.42272
ST6GALNAC3	0.000816157	0.000100881	0.00127528	0.000166858	2.6698	0.00797298	0.00154434	0.0185112	0.00276425	3.12756	0	0	0	0
ST6GALNAC4	0.107973	0.101854	0.0299154	0.0380168	0.119653	0.097276	0.13958	0.102251	0.0565286	-0.779873	0.0428008	0.0880569	0.00794809	0.0502687	-0.92504
ST6GALNAC5	0.00177585	0.000755848	0.00155871	0.00175571	1.53243	0.0434107	0.00206539	0.274688	0.00290749	2.0731	0	0	0	0
ST6GALNAC6	0.0883864	0.0252478	0.0895001	0.0261428	2.68573	0.129508	0.115665	0.0850221	0.0405508	0.0842295	0.130626	0.0425178	0.0727849	0.00334485	1.49984
B3GAT1	0.0001336	1.2252e-05	0.00032141	3.87442e-05		0.0314226	0.000579609	0.138114	0.00242088	0.367448	0	0	0	0
B3GAT2	0.0242078	0.00153477	0.0100591	0.000968048	4.16219	0.0518019	0.0134068	0.10348	0.00863722	1.42387	0.0121212	0.00293085	0.0133889	0.000849922	1.39982
B3GAT3	0.13591	0.070269	0.0173905	0.0149396	0.97211	0.0618163	0.0629743	0.0461217	0.0270279	-0.0299687	0.0526847	0.0521867	0.0636701	0.00512461	-0.927969
B4GALNT1	5.29817e-05	0.000125162	7.5327e-05	0.000174152	-1.96464	0.0158109	0.00112841	0.0509922	0.00415174	3.10807	0	0	0	0
B4GALNT2	0.000286573	0	0.000475207	0		0.011245	8.62148e-05	0.0490616	0.000361461	6.85472	0	0	0	0
B4GALNT3	0.000700683	8.84468e-05	0.000477913	0.000127084	2.19285	0.0610157	0.00141246	0.280595	0.00377148	3.25295	0	0	0	0
B4GALNT4	0.000377382	0.000189705	0.000405281	0.000346986	0.279059	0.00110402	0.000577104	0.00419678	0.00190189	2.12505	0	0	0	0
B3GALNT1	0.00109761	0.000757589	0.000675119	0.000972139	1.1802	0.0183289	0.0090374	0.0530236	0.00947978	1.3778	0.00594686	0.00350907	0.00286343	0.000221635	0.673604
B3GALNT2	0.155071	0.0133436	0.0445821	0.00461799	3.56427	0.151471	0.0688385	0.0937405	0.031573	1.0737	0.0712026	0.00609502	0.0417568	0.00179322	3.44203
