## Supplementary material for "Integrated ‘omics analysis reveals human milk oligosaccharide biosynthesis programs in human lactocytes": Table S3

### Sheet: celltype_concentration assc
	pvalue	Coef	Group Var	conf int	celltype	padj
2'FL	0.912919	-0.0596956	0.590672	[-1.1295957658162394, 1.0102045766178294]	LC1	0.972789
3FL	0.0547614	-0.792818	0.337606	[-1.6018151333398616, 0.016180054975648228]	LC1	0.520233
DFLac	0.908717	-0.074484	1.06268	[-1.3477197005087809, 1.1987517623333446]	LC1	0.972789
3'SL	0.355382	0.43969		[-0.49276707867617486, 1.3721476848317067]	LC1	0.815169
6'SL	0.798456	0.244264		[-1.630637622255378, 2.119164841030031]	LC1	0.972789
LNT	0.676368	-0.268529	2.1644e+22	[-1.5293753354217943, 0.9923167872499787]	LC1	0.972789
LNnT	0.921589	-0.13769	1.29801	[-2.879362264823742, 2.603981813674742]	LC1	0.972789
LNFP I	0.621859	-0.678686		[-3.375676118982193, 2.018303148586335]	LC1	0.972789
LNFP II	0.2681	0.390624	0.375966	[-0.3007030067308503, 1.0819516394890214]	LC1	0.7277
LNFP III	0.987764	-0.02087	2.2934e+22	[-2.688092265758761, 2.646352322730796]	LC1	0.987764
LSTb	0.88079	-0.0682771		[-0.960602234519082, 0.8240481124095521]	LC1	0.972789
LSTc	0.681698	0.863044	3.59947e+22	[-3.2611655113755225, 4.987252594319625]	LC1	0.972789
DFLNT	0.386133	0.751256	1.1043	[-0.9477351588588028, 2.450246567013979]	LC1	0.815169
LNH	0.215215	-0.836448	0.300711	[-2.15924250959521, 0.4863457786146328]	LC1	0.687933
DSLNT	0.217242	-0.789677		[-2.0440276381117757, 0.46467440705528074]	LC1	0.687933
FLNH	0.216452	-0.787673	1.45697e+22	[-2.0366913101736794, 0.4613458112536519]	LC1	0.687933
DFLNH	0.795584	-0.465268	1.10749	[-3.985248490645168, 3.054711764221436]	LC1	0.972789
FDSLNH	0.188381	-1.64759	0.862187	[-4.102549053962731, 0.8073702260591156]	LC1	0.687933
DSLNH	0.0247075	1.18774		[0.15123860167573744, 2.2242498137108098]	LC1	0.469442
2'FL	0.408411	-0.199163	0.559606	[-0.6713488021000267, 0.2730224045596736]	LC2	0.576282
3FL	0.467464	0.164836	0.300109	[-0.27979361850311446, 0.6094662765672682]	LC2	0.576282
DFLac	0.016294	-0.492794	1.69093	[-0.8948559504672281, -0.09073204828433479]	LC2	0.154793
3'SL	0.357575	-0.22082		[-0.691255933842196, 0.2496159118851256]	LC2	0.576282
6'SL	0.153866	0.583205		[-0.21837596530310954, 1.384785267093167]	LC2	0.543801
LNT	0.000386957	0.803286	0.229645	[0.359642803002366, 1.246929671409655]	LC2	0.00735218
LNnT	0.358745	-0.522	1.46551	[-1.6367815544830262, 0.5927813566028947]	LC2	0.576282
LNFP I	0.48529	0.425461	5.2848e+22	[-0.7695319744221305, 1.620454559608859]	LC2	0.576282
LNFP II	0.532589	0.129993	0.335538	[-0.27827167095677185, 0.5382571046172777]	LC2	0.595246
LNFP III	0.584515	0.329298		[-0.8510437400472086, 1.5096396326933519]	LC2	0.616988
LSTb	0.250468	0.222239	0.164291	[-0.15678617680175475, 0.6012646669615135]	LC2	0.543801
LSTc	0.25759	-1.03642		[-2.8307401524579596, 0.7578902953369178]	LC2	0.543801
DFLNT	0.222856	0.59368	0.797997	[-0.36089125252213183, 1.548251859317479]	LC2	0.543801
LNH	0.0469418	0.499834	0.33234	[0.006757628153989725, 0.9929111506387844]	LC2	0.297298
DSLNT	0.438004	0.336736		[-0.5142409795729891, 1.1877132662029184]	LC2	0.576282
FLNH	0.116926	0.494072	0.369433	[-0.12358281798905546, 1.1117264449160835]	LC2	0.543801
DFLNH	0.754985	0.218662	1.09306	[-1.1546325361454501, 1.5919558405369405]	LC2	0.754985
FDSLNH	0.173619	0.826065	1.73653	[-0.36383479955800935, 2.015964264803756]	LC2	0.543801
DSLNH	0.436397	-0.199816		[-0.7030106657614529, 0.30337840508998537]	LC2	0.576282
2'FL	0.496521	0.241565		[-0.4547243285368999, 0.9378544753220065]	macrophages	0.760413
3FL	0.696706	-0.161845	0.32031	[-0.9756850061528148, 0.65199477627065]	macrophages	0.875647
DFLac	0.0413688	0.829101	1.48041	[0.032455903704374234, 1.6257465516887644]	macrophages	0.196502
3'SL	0.228044	0.511447		[-0.3201499256102651, 1.3430430929760617]	macrophages	0.481426
6'SL	0.520282	-0.503219	1.08585e+23	[-2.037323818385432, 1.0308853542618452]	macrophages	0.760413
LNT	0.00798276	-1.23976		[-2.155728091283253, -0.3237890515468759]	macrophages	0.0758362
LNnT	0.152536	1.42999	1.64061	[-0.5290973947807653, 3.3890754798366425]	macrophages	0.362274
LNFP I	0.00631117	1.99175		[0.5624090485203608, 3.421087301632711]	macrophages	0.0758362
LNFP II	0.299813	-0.347907	0.281348	[-1.005568151855032, 0.30975348291656224]	macrophages	0.517858
LNFP III	0.636437	0.544716		[-1.7139184874314974, 2.8033514420935974]	macrophages	0.863736
LSTb	0.783473	-0.105265		[-0.8560611114885104, 0.6455313236977487]	macrophages	0.875647
LSTc	0.0648142	3.09727		[-0.19025499926182743, 6.38479095706239]	macrophages	0.246294
DFLNT	0.126011	-1.14483	0.787309	[-2.611358137191604, 0.3216989337396987]	macrophages	0.342029
LNH	0.265124	-0.486144	0.384819	[-1.3411852209389281, 0.3688962370570499]	macrophages	0.503735
DSLNT	0.972076	-0.029098		[-1.6583137590049888, 1.6001178053802243]	macrophages	0.972076
FLNH	0.0370534	-1.00821		[-1.9558737579951389, -0.060541384740311566]	macrophages	0.196502
DFLNH	0.881661	0.178678	1.15557	[-2.1738233883679485, 2.5311791821497676]	macrophages	0.930642
FDSLNH	0.0825787	-1.48764	2.5139e+22	[-3.167286243963133, 0.1920041821952474]	macrophages	0.261499
DSLNH	0.7628	-0.148936		[-1.1161457789605074, 0.8182728594231017]	macrophages	0.875647
2'FL	0.701524	-1.4072	0.611965	[-8.603455711818551, 5.789051401363113]	dendriticcells	0.814826
3FL	0.729055	-0.987026	0.32794	[-6.571987960898474, 4.597935884337096]	dendriticcells	0.814826
DFLac	0.805041	1.05342	0.986809	[-7.311331770623736, 9.41816196335432]	dendriticcells	0.849766
3'SL	0.235657	-3.36619	3.80939e+22	[-8.929504720701026, 2.1971327102754663]	dendriticcells	0.344422
6'SL	0.0097483	-11.8451	2.60538e+22	[-20.827404196987665, -2.862787547082675]	dendriticcells	0.02753
LNT	0.0046425	-9.67455	0.290315	[-16.372825024418898, -2.9762823791001507]	dendriticcells	0.0260196
LNnT	0.373552	-8.28162	1.29973	[-26.522756733273717, 9.959515191716385]	dendriticcells	0.473166
LNFP I	0.026935	-18.7242	1.03422	[-35.31158776964696, -2.1368813546059684]	dendriticcells	0.0639707
LNFP II	0.199034	-2.71973	0.365558	[-6.870266453283497, 1.430809090071985]	dendriticcells	0.344422
LNFP III	0.00386964	-17.2129		[-28.892119752528213, -5.533639581898218]	dendriticcells	0.0260196
LSTb	0.000496239	-6.14893	0.377234	[-9.609298269047198, -2.6885671131163362]	dendriticcells	0.00942854
LSTc	0.221421	-15.5933	4.76841e+22	[-40.587863284181964, 9.401275139507407]	dendriticcells	0.344422
DFLNT	0.342473	-3.57911	1.19421	[-10.968772375154408, 3.810548915912503]	dendriticcells	0.464785
LNH	0.0101426	-9.1744	0.607982	[-16.16856709619825, -2.18023594601807]	dendriticcells	0.02753
DSLNT	0.00575731	-10.9169	1.10172e+23	[-18.665749011674244, -3.1680970677687554]	dendriticcells	0.0260196
FLNH	0.00684726	-9.24774	5.62278e+22	[-15.950400005212877, -2.5450714072555343]	dendriticcells	0.0260196
DFLNH	0.212257	-14.3529	1.11751	[-36.905046435975606, 8.19925162265409]	dendriticcells	0.344422
FDSLNH	0.11782	-12.0596	1.39568	[-27.172357930521045, 3.0532481647890037]	dendriticcells	0.24873
DSLNH	0.915887	0.317819		[-5.580085139648915, 6.215723777079804]	dendriticcells	0.915887
2'FL	0.877176	0.433713	0.642069	[-5.066532686616029, 5.933958282723082]	Tcells	0.961136
3FL	0.982753	0.0401242	0.468213	[-3.597849492188236, 3.678097896099115]	Tcells	0.982753
DFLac	0.0466144	4.93761	1.36127	[0.07400482216497828, 9.801211469062448]	Tcells	0.295225
3'SL	0.91055	0.297857		[-4.89853675145124, 5.494250721385691]	Tcells	0.961136
6'SL	0.116303	-6.48826	0.234072	[-14.585614046643709, 1.6091004519286907]	Tcells	0.441952
LNT	0.0103593	-7.75389	0.59818	[-13.682016356897659, -1.825762649011632]	Tcells	0.196827
LNnT	0.308682	6.88777	1.60239	[-6.37342955999065, 20.1489605803241]	Tcells	0.66685
LNFP I	0.295802	-5.7067	9.7317e+22	[-16.405095469770092, 4.991685804680078]	Tcells	0.66685
LNFP II	0.701617	-0.592937	0.493563	[-3.6261331652827646, 2.4402594253752303]	Tcells	0.961136
LNFP III	0.464061	-4.49362		[-16.522590846578495, 7.535348646828344]	Tcells	0.734762
LSTb	0.315876	-2.46826	0.290051	[-7.291633530010364, 2.3551200191680337]	Tcells	0.66685
LSTc	0.380923	8.71492	3.01589e+23	[-10.77947219234156, 28.209318482323134]	Tcells	0.723753
DFLNT	0.75825	-1.36349	0.933682	[-10.0462804916551, 7.3193067644958525]	Tcells	0.961136
LNH	0.264027	-3.55904	0.617442	[-9.804387860608974, 2.6863123797077475]	Tcells	0.66685
DSLNT	0.43702	-3.73938		[-13.169032985258355, 5.690272588180008]	Tcells	0.734762
FLNH	0.0651586	-6.3438	0.477789	[-13.085927037388341, 0.3983287412715333]	Tcells	0.309503
DFLNH	0.847571	1.67129	1.36304	[-15.370077071100445, 18.71265642169967]	Tcells	0.961136
FDSLNH	0.0251187	-11.8061	1.15815	[-22.138180086288322, -1.4739740849318306]	Tcells	0.238628
DSLNH	0.839921	-0.476974	5.09543e+21	[-5.105076673547958, 4.1511280916540985]	Tcells	0.961136
2'FL	1.83266e-108	22.0154	177.165	[20.06506492942243, 23.96563713878359]	Bcells	3.48205e-107
3FL	0.15671	-26.3477	1.48831	[-62.81125682388542, 10.115838207912581]	Bcells	0.270681
DFLac	0.633484	9.42356	1.19554	[-29.311198234156084, 48.15832039100893]	Bcells	0.752262
3'SL	0.676069	10.547	0.557051	[-38.92675659377789, 60.02081519201965]	Bcells	0.755606
6'SL					Bcells
LNT	0.463611	-53.2483	8.57029	[-195.64542146370928, 89.14882676009205]	Bcells	0.677586
LNnT	2.50843e-11	-127.078	2216.35	[-164.403394256671, -89.75244932790545]	Bcells	1.58867e-10
LNFP I	0.00203239	-30.6615	1365.59	[-50.138488250197895, -11.184508988319688]	Bcells	0.0064359
LNFP II	1.07599e-13	-70.2095	309.221	[-88.7270965970364, -51.691962756662626]	Bcells	1.02219e-12
LNFP III	0.435845	8.75791	1474.13	[-13.270534960228568, 30.786355196868293]	Bcells	0.677586
LSTb	1.87289e-08	-47.4191	342.27	[-63.94660543077326, -30.891653314560518]	Bcells	8.89624e-08
LSTc	0.109445	30.2524	3509.59	[-6.79003814253306, 67.29489402936109]	Bcells	0.213103
DFLNT	0.0818222	-13.6438	855.385	[-29.010557795872863, 1.7229434938582262]	Bcells	0.198407
LNH	0.77136	-20.1829	83.6186	[-156.30919093007142, 115.94329151625342]	Bcells	1
DSLNT	0.000465283	27.4088	972.296	[12.060077209698065, 42.75746285183652]	Bcells	0.00176808
FLNH	0.112159	36.9235	1.22876	[-8.632606320599812, 82.47953373487957]	Bcells	0.213103
DFLNH	0.0835398	27.6134	2506.58	[-3.6614069696980884, 58.88820276555717]	Bcells	0.198407
FDSLNH					Bcells
DSLNH	0.95572	2.78498	5.51658	[-95.52156703762677, 101.09153070957188]	Bcells	0.95572
2'FL	0.413129	-0.258262	0.318047	[-0.876766039922461, 0.360242568811234]	neutrophils	0.603804
3FL	0.588742	0.140675	1.81135	[-0.369291373216466, 0.6506419145940208]	neutrophils	0.658006
DFLac	0.1702	0.59294	0.541078	[-0.2543732928089003, 1.4402536110508453]	neutrophils	0.278949
3'SL					neutrophils
6'SL					neutrophils
LNT	0.00166118	-2.18395	0.36273	[-3.54501013242391, -0.8228885707452673]	neutrophils	0.0105208
LNnT	0.590738	-0.3828	6.45634	[-1.7779670923079685, 1.0123664297810524]	neutrophils	0.801716
LNFP I	0.0319621	-2.64212	1.33088	[-5.0564558285727035, -0.22778888071466952]	neutrophils	0.0894596
LNFP II	0.176178	-0.492093	0.534225	[-1.2051456384386765, 0.22095864836725487]	neutrophils	0.278949
LNFP III	0.0376672	-2.63124	1.57243	[-5.112481362243425, -0.15000837045731474]	neutrophils	0.0894596
LSTb	8.54297e-05	-1.14168	0.453886	[-1.7112624323413685, -0.5721075345370435]	neutrophils	0.000811582
LSTc	0.0373339	-1.08241	15.3925	[-2.1013250924056, -0.06349083060712823]	neutrophils	0.0894596
DFLNT	3.03945e-05	-0.942641	3.4705	[-1.3856439518789698, -0.4996370528942166]	neutrophils	0.000577496
LNH	0.0118132	-1.32857	0.586261	[-2.36282983915575, -0.29430240655653184]	neutrophils	0.0561125
DSLNT	0.0247215	-1.91017	0.702607	[-3.577282052779932, -0.2430644752317792]	neutrophils	0.0894596
FLNH	0.093055	-1.25261	0.502242	[-2.7143988485719617, 0.20917807112906006]	neutrophils	0.176804
DFLNH	0.0846096	-1.50752	5.07488	[-3.220839206626821, 0.20579346197039805]	neutrophils	0.176804
FDSLNH					neutrophils
DSLNH					neutrophils

### Sheet: HMO-time postpartum assc
	pvalue	Coef	Group Var	conf int	padj
2'FL	7.52303e-14	-0.371247	0.409864	[-0.46854400237159, -0.2739490654124489]	2.38229e-13
3FL	2.28979e-17	0.403185	0.287633	[0.30997649228487295, 0.4963937295831256]	8.70121e-17
DFLac	0.720852	0.0231755	0.504579	[-0.10394632398322493, 0.15029731605287963]	0.805659
3'SL	0.307296	-0.0459822	8.70285e+22	[-0.1342597016377266, 0.04229521357551233]	0.389242
6'SL	0	-0.774268		[-0.7742682112221698, -0.7742682074163204]	0
LNT	4.87882e-11	-0.400764	6.2672e+22	[-0.5202363230326873, -0.28129126606653493]	1.02997e-10
LNnT	6.96649e-05	-0.476545	6.95382e+22	[-0.7113731308693362, -0.24171712683539756]	9.45453e-05
LNFP I	1.88618e-11	-0.873957		[-1.129062645181921, -0.6188516405543312]	4.47967e-11
LNFP II	0.486038	-0.0195559	0.274423	[-0.07457669671469733, 0.0354649446267674]	0.57717
LNFP III	3.39802e-07	-0.671491	5.40754e+22	[-0.9295543389541203, -0.41342864538142937]	4.96634e-07
LSTb	4.25711e-19	-0.34096	0.132982	[-0.41579386462280843, -0.2661266660083662]	2.02212e-18
LSTc		-0.8521		[nan, nan]
DFLNT	2.29279e-07	-0.40379	0.466636	[-0.55675375158903, -0.25082700050011597]	3.63024e-07
LNH	7.62897e-21	-0.529377	0.219946	[-0.6401721382146052, -0.4185818332550394]	4.83168e-20
DSLNT	2.28735e-10	-0.540641		[-0.7077577278774474, -0.37352399184376583]	4.34597e-10
FLNH	3.28276e-22	-0.558566	5.62159e+22	[-0.6715294037505245, -0.44560167245974036]	3.11863e-21
DFLNH	4.82318e-08	-0.712077	0.530992	[-0.9677975572744786, -0.45635725120970094]	8.33096e-08
FDSLNH	2.50985e-13	-0.868758	0.472765	[-1.1014236355615972, -0.636092549101008]	6.81244e-13
DSLNH	0.836351	-0.0111601		[-0.11705252364689367, 0.09473223814620838]	0.836351
